# Predictive encoding of auditory sequences in the human prefrontal cortex

**DOI:** 10.1101/2025.08.22.671264

**Authors:** Olgerta Asko, Vegard A. Volehaugen, Anaïs Llorens, Ingrid Funderud, Sabine L. Leske, Jugoslav Ivanovic, Torstein R. Meling, Lars Etholm, Pål Gunnar Larsson, Robert T. Knight, Tor Endestad, Anne-Kristin Solbakk, Alejandro O. Blenkmann

## Abstract

Humans extract regularities from the environment to form expectations that guide perception and optimize behavior. Although the prefrontal cortex (PFC) is central to this process, the relative contributions of orbitofrontal (OFC) and lateral PFC (LPFC) remain unclear. Here, we show that the brain tracks sound regularities in an auditory deviance detection task to predict when a target deviant will occur. Intracranial EEG in epilepsy patients reveals prefrontal engagement, with earlier expectancy-related modulation in OFC and later modulation in LPFC. Connectivity analyses indicate bidirectional and asymmetrical expectancy-related information exchange between the two areas, with a first lead by OFC, consistent with its role in initiating predictive encoding. Converging causal evidence shows that OFC lesions abolish sensitivity to expectancy, whereas LPFC lesions yield only modest effects not significantly different from controls. Together, these results provide electrophysiological and causal evidence for distinct, temporally organized contributions of prefrontal subregions to predictive processing.

**Significance Statement:** The human brain builds probabilistic associations capturing the dynamic environmental structure in a predictive manner. The ability to encode and deploy predictive information to anticipate future events relies on the prefrontal cortex (PFC). However, the specific roles of PFC subregions in this process remain unclear. Here, we provide converging electrophysiological and causal lesion evidence on the distinct involvement of the orbital and lateral PFC in generating anticipatory neural signals based on probabilistic auditory structure.
