## Supplementary Table 1 for "Predictive encoding of auditory sequences in the human prefrontal cortex"

### Sheet: Sheet1
Channel	bValue	tStat	pValue	adjP
AF3	-0.417142	-2.76673	0.00567169	0.00636821
AF4	-0.327874	-2.11643	0.0343305	0.0360188
AF7	-0.568393	-4.04872	5.18548e-05	0.00010505
AF8	-0.313813	-2.072	0.0382891	0.0388969
AFz	-0.335915	-2.13074	0.0331333	0.0353422
C1	-0.807276	-5.15217	2.61981e-07	1.39723e-06
C2	-0.433328	-2.94809	0.00320421	0.00366195
C3	-0.763102	-5.33869	9.54904e-08	6.11139e-07
C4	-0.687088	-5.02703	5.05989e-07	2.31309e-06
C5	-0.486939	-3.67109	0.000242663	0.000398216
C6	-0.520116	-4.07488	4.63615e-05	0.000102232
CP1	-0.944626	-6.07953	1.24554e-09	2.65716e-08
CP2	-0.985771	-6.53739	6.53826e-11	4.18448e-09
CP3	-0.743308	-4.86596	1.15494e-06	4.61976e-06
CP4	-0.718159	-4.6954	2.69318e-06	9.07177e-06
CP5	-0.855415	-5.94442	2.85866e-09	4.57385e-08
CP6	-0.685719	-4.50269	6.77923e-06	1.88639e-05
CPz	-0.627934	-4.20268	2.65878e-05	6.30229e-05
Cz	-0.635289	-4.17344	3.02361e-05	6.91111e-05
F1	-0.470631	-3.03528	0.00240879	0.00302279
F2	-0.411051	-2.68342	0.00729828	0.00805327
F3	-0.523105	-3.45411	0.000554199	0.000754654
F4	-0.547143	-3.6437	0.000269991	0.000411415
F5	-0.505499	-3.27663	0.00105382	0.0014051
F6	-0.555965	-3.80312	0.000143664	0.000248501
F7	-0.522111	-3.65918	0.000254217	0.000401299
F8	-0.487065	-3.5138	0.00044353	0.000630798
FC1	-0.650787	-4.04571	5.25252e-05	0.00010505
FC2	-0.58584	-3.63658	0.00027756	0.000413113
FC3	-0.832019	-5.41035	6.42262e-08	4.5672e-07
FC4	-0.468853	-2.97147	0.0029703	0.00352035
FC5	-0.647949	-4.54891	5.45037e-06	1.58556e-05
FC6	-0.650284	-4.06719	4.79213e-05	0.000102232
FCz	-0.682921	-4.37502	1.22551e-05	3.01663e-05
FT7	-0.47273	-3.46939	0.000523656	0.000728565
FT8	-0.43885	-3.00151	0.00269255	0.00325139
Fp1	-0.335619	-2.23067	0.0257235	0.0279034
Fp2	-0.315752	-2.08012	0.0375382	0.0387492
Fpz	-0.204361	-1.38148	0.167161	0.167161
Fz	-0.470705	-3.00544	0.00265802	0.00325139
Iz	-0.454227	-3.19786	0.00138843	0.00181345
O1	-0.40106	-2.95145	0.00316949	0.00366195
O2	-0.58554	-4.63957	3.53167e-06	1.10159e-05
Oz	-0.61633	-3.9348	8.37822e-05	0.000153202
P1	-0.968288	-6.32574	2.61854e-10	8.37932e-09
P10	-0.550478	-3.96017	7.53676e-05	0.000141868
P2	-0.806057	-5.62002	1.95607e-08	2.08648e-07
P3	-0.760247	-5.47791	4.39868e-08	3.86096e-07
P4	-0.739793	-5.31252	1.10235e-07	6.41365e-07
P5	-0.597999	-4.72618	2.31611e-06	8.23507e-06
P6	-0.567198	-4.41629	1.0137e-05	2.7032e-05
P7	-0.562716	-4.40512	1.06722e-05	2.73207e-05
P8	-0.4306	-3.16822	0.00153797	0.0019686
P9	-0.491086	-3.56808	0.00036114	0.000525294
PO3	-0.519797	-3.70883	0.000209251	0.000352423
PO4	-0.641489	-4.63476	3.6146e-06	1.10159e-05
PO7	-0.544059	-3.6563	0.000257082	0.000401299
PO8	-0.559326	-3.8109	0.00013922	0.000247503
POz	-0.87681	-5.46146	4.8262e-08	3.86096e-07
Pz	-0.58911	-3.96666	7.33502e-05	0.000141868
T7	-0.606904	-4.96067	7.13e-07	3.04213e-06
T8	-0.608445	-4.77727	1.79991e-06	6.77614e-06
TP7	-0.78812	-5.84731	5.1383e-09	6.57702e-08
TP8	-0.708141	-5.06345	4.18432e-07	2.05997e-06
