## Supplementary Table 2 for "Predictive encoding of auditory sequences in the human prefrontal cortex"

### Sheet: Sheet1
Channel	bValue	tStat	pValue	adjP
AF3	-0.0421476	-0.239452	0.81076	0.947029
AF4	-0.0451945	-0.235465	0.813853	0.947029
AF7	0.0991809	0.575758	0.564793	0.906525
AF8	0.0185999	0.0984604	0.921569	0.959876
AFz	0.000479392	0.00251708	0.997992	0.997992
C1	-0.277878	-1.6154	0.10626	0.295679
C2	-0.0833491	-0.494809	0.620747	0.923902
C3	-0.187808	-1.17472	0.240136	0.495764
C4	0.0506213	0.309195	0.75718	0.947029
C5	-0.24274	-1.46528	0.142878	0.365768
C6	-0.157328	-0.912012	0.361787	0.681011
CP1	-0.603011	-3.55214	0.000384028	0.0245778
CP2	-0.358364	-2.26086	0.0237915	0.117128
CP3	-0.317339	-1.72662	0.0842692	0.269661
CP4	-0.335005	-2.03967	0.0414118	0.155903
CP5	-0.385783	-2.28089	0.0225779	0.117128
CP6	-0.430071	-2.42001	0.0155395	0.110503
CPz	0.0134049	0.0771031	0.938543	0.959876
Cz	0.0324044	0.187833	0.851012	0.959509
F1	-0.15424	-0.821664	0.41129	0.752073
F2	-0.138178	-0.785461	0.432204	0.755564
F3	-0.238654	-1.29872	0.194072	0.443594
F4	0.136199	0.777625	0.43681	0.755564
F5	0.026737	0.145212	0.884547	0.959509
F6	-0.0551716	-0.315012	0.75276	0.947029
F7	0.0883459	0.512214	0.608514	0.923902
F8	-0.0306635	-0.170937	0.864277	0.959509
FC1	0.0735138	0.403662	0.686471	0.947029
FC2	-0.0193814	-0.107774	0.914177	0.959876
FC3	-0.0479909	-0.268683	0.78818	0.947029
FC4	0.0558837	0.291803	0.770444	0.947029
FC5	-0.0454477	-0.26333	0.792302	0.947029
FC6	0.192803	1.01378	0.310716	0.6026
FCz	-0.0752254	-0.418003	0.675955	0.947029
FT7	-0.130425	-0.717774	0.472915	0.796489
FT8	0.0971394	0.51757	0.604771	0.923902
Fp1	-0.0515439	-0.301026	0.763402	0.947029
Fp2	0.0524802	0.287276	0.773907	0.947029
Fpz	0.306158	1.74918	0.0802945	0.269661
Fz	0.0127366	0.0691418	0.944878	0.959876
Iz	-0.352844	-2.09034	0.0366145	0.155903
O1	-0.342813	-2.03996	0.0413831	0.155903
O2	-0.187738	-1.15022	0.250082	0.500164
Oz	-0.439459	-2.49741	0.0125279	0.106205
P1	-0.549416	-3.28995	0.00100587	0.031066
P10	-0.185561	-1.22076	0.222208	0.474044
P2	-0.526305	-3.16303	0.00156647	0.031066
P3	-0.489336	-3.09992	0.00194163	0.031066
P4	-0.463494	-2.9524	0.00316119	0.0404633
P5	-0.411103	-2.69497	0.00705237	0.0752252
P6	-0.371552	-2.3517	0.018709	0.115995
P7	-0.39718	-2.47677	0.0132756	0.106205
P8	-0.25148	-1.55268	0.120534	0.321423
P9	-0.088794	-0.573119	0.566578	0.906525
PO3	-0.340575	-2.04194	0.0411861	0.155903
PO4	-0.0662339	-0.419324	0.674989	0.947029
PO7	-0.365544	-2.32795	0.0199367	0.115995
PO8	0.0241319	0.150155	0.880646	0.959509
POz	-0.228722	-1.22166	0.221868	0.474044
Pz	-0.276448	-1.62395	0.104421	0.295679
T7	-0.191436	-1.2996	0.19377	0.443594
T8	-0.321221	-1.97407	0.0484035	0.172101
TP7	-0.267727	-1.64809	0.0993692	0.295679
TP8	-0.242206	-1.44182	0.149386	0.367719
