## Supplementary Table 3 for "Predictive encoding of auditory sequences in the human prefrontal cortex"

### Sheet: Sheet1
Channel	bValue	tStat	pValue	adjP
AF3	-0.259979	-1.2403	0.214901	0.275074
AF4	-0.448369	-1.96842	0.0490564	0.0899167
AF7	-0.394726	-1.9674	0.0491732	0.0899167
AF8	-0.284892	-1.21885	0.22294	0.278158
AFz	-0.255682	-1.13537	0.256255	0.300203
C1	-0.591375	-2.91488	0.00356837	0.0152251
C2	-0.613437	-3.02417	0.00250133	0.0137378
C3	-0.37273	-1.94341	0.0520021	0.0924481
C4	-0.510037	-2.67046	0.00759034	0.0230817
C5	-0.473474	-2.84204	0.00449411	0.016919
C6	-0.525002	-2.99087	0.0027905	0.0137378
CP1	-0.57218	-2.82127	0.00479549	0.0170506
CP2	-0.303702	-1.47539	0.140147	0.194987
CP3	-0.654535	-3.38648	0.000711442	0.00758872
CP4	-0.490646	-2.38098	0.0172906	0.0409852
CP5	-0.615306	-3.43448	0.000596774	0.00758872
CP6	-0.527233	-2.67108	0.00757655	0.0230817
CPz	-0.664442	-2.9991	0.0027167	0.0137378
Cz	-0.515289	-2.4604	0.0139	0.0355839
F1	-0.0747056	-0.33199	0.739906	0.763774
F2	-0.321002	-1.42625	0.153836	0.209479
F3	-0.360667	-1.71989	0.0854919	0.127244
F4	-0.400305	-1.80991	0.0703493	0.109999
F5	-0.353237	-1.78859	0.073719	0.112334
F6	-0.802373	-3.98971	6.67621e-05	0.00427277
F7	-0.418408	-2.42133	0.0154864	0.0381204
F8	-0.402698	-2.07454	0.0380623	0.0785803
FC1	-0.361773	-1.69335	0.0904294	0.131534
FC2	-0.202047	-0.916078	0.359655	0.393263
FC3	-0.247255	-1.21081	0.226003	0.278158
FC4	-0.466918	-2.12022	0.0340191	0.072574
FC5	-0.650598	-3.50027	0.000467365	0.00747784
FC6	-0.603433	-2.65555	0.00793434	0.0230817
FCz	-0.420221	-1.99846	0.0457021	0.0899167
FT7	-0.440303	-2.51523	0.0119156	0.031775
FT8	-0.669627	-3.32028	0.000903417	0.00825982
Fp1	-0.232788	-1.13125	0.257987	0.300203
Fp2	-0.236506	-1.10957	0.267222	0.305396
Fpz	-0.223681	-1.07083	0.284281	0.319193
Fz	-0.130554	-0.565809	0.57154	0.599649
Iz	-0.182292	-1.1881	0.234832	0.28357
O1	0.0397583	0.23048	0.817725	0.830704
O2	-0.507841	-2.94044	0.00328702	0.0150264
Oz	-0.255147	-1.36441	0.172477	0.22997
P1	-0.644981	-3.23103	0.00123857	0.00880758
P10	-0.0104814	-0.0659219	0.947442	0.947442
P2	-0.3575	-1.88988	0.0588113	0.0998819
P3	-0.553735	-3.01591	0.00257033	0.0137378
P4	-0.226126	-1.33425	0.182161	0.237925
P5	-0.349964	-2.20088	0.0277734	0.0612931
P6	-0.435503	-2.56074	0.0104634	0.0291157
P7	-0.127954	-0.868529	0.385131	0.410807
P8	-0.149631	-0.91059	0.36254	0.393263
P9	-0.221681	-1.47993	0.138931	0.194987
PO3	-0.329424	-1.80914	0.0704682	0.109999
PO4	-0.391135	-1.97678	0.0481014	0.0899167
PO7	-0.34045	-1.84469	0.0651204	0.106864
PO8	-0.439294	-2.27588	0.0228801	0.0522973
POz	-0.582567	-2.87734	0.00402127	0.0160851
Pz	-0.762422	-3.70668	0.000211453	0.00552181
T7	-0.414515	-2.6959	0.00703476	0.0230817
T8	-0.567645	-3.23778	0.00120965	0.00880758
TP7	-0.594293	-3.65503	0.000258835	0.00552181
TP8	-0.348508	-1.8862	0.0593049	0.0998819
