## Supplementary Table 4 for "Predictive encoding of auditory sequences in the human prefrontal cortex"

### Sheet: Sheet1
Channel	b_Distance	t_Distance	p_Distance	b_Group	t_Group	p_Group	b_Interaction	t_Interaction	p_Interaction	p_Distance_FDR	p_Group_FDR	p_Interaction_FDR
AF3	-0.417582	-2.68342	0.00729323	1.42217	1.05567	0.29113	0.375789	1.6313	0.102843	0.00818889	0.791529	0.177891
AF4	-0.328168	-1.99379	0.0461885	0.77043	0.541969	0.587846	0.283031	1.16067	0.24579	0.0484601	0.899474	0.291306
AF7	-0.568817	-3.83079	0.000128123	-0.0334127	-0.0268699	0.978564	0.668908	3.04173	0.00235528	0.000241173	0.997758	0.0306698
AF8	-0.314185	-1.94248	0.0520927	0.819477	0.574508	0.56563	0.332788	1.39093	0.164261	0.0529196	0.899474	0.23897
AFz	-0.336284	-2.03006	0.0423637	1.56252	1.07938	0.280433	0.336701	1.37441	0.169329	0.045188	0.791529	0.240823
C1	-0.807721	-5.12816	2.95314e-07	1.51018	1.18788	0.234895	0.530048	2.2802	0.0226064	1.57501e-06	0.791529	0.0689608
C2	-0.433562	-2.87292	0.00407118	2.28163	1.70245	0.0886872	0.349759	1.57186	0.115999	0.00491614	0.791529	0.192846
C3	-0.763194	-5.27017	1.37701e-07	0.691313	0.483449	0.628782	0.575671	2.69091	0.00713171	9.79208e-07	0.899474	0.0336337
C4	-0.687274	-4.80785	1.53663e-06	0.790238	0.562391	0.573856	0.737657	3.4878	0.000488045	7.02461e-06	0.899474	0.0174445
C5	-0.487275	-3.44076	0.00058126	0.678737	0.45213	0.65118	0.24514	1.16918	0.242346	0.000845469	0.899474	0.291306
C6	-0.520227	-3.66401	0.00024894	0.579066	0.440294	0.659729	0.362733	1.72329	0.0848513	0.000430599	0.899474	0.155157
CP1	-0.944783	-6.06418	1.34998e-09	1.39604	0.991284	0.321559	0.34172	1.48564	0.137391	2.87995e-08	0.791529	0.214464
CP2	-0.985919	-6.63938	3.23048e-11	2.17848	1.56634	0.117284	0.627619	2.86025	0.00423743	2.06751e-09	0.791529	0.0336337
CP3	-0.743793	-4.64537	3.41632e-06	1.38318	1.03918	0.298733	0.426076	1.79855	0.0721042	1.28615e-05	0.791529	0.139838
CP4	-0.718368	-4.72157	2.35603e-06	1.88647	1.49819	0.134101	0.383427	1.70673	0.0878876	9.4241e-06	0.791529	0.156245
CP5	-0.855788	-5.73772	9.73372e-09	1.18725	1.03168	0.302233	0.469924	2.13039	0.0331518	1.5574e-07	0.791529	0.078582
CP6	-0.686041	-4.36181	1.29633e-05	1.82964	1.47695	0.139706	0.255899	1.10002	0.271336	3.95072e-05	0.791529	0.315736
CPz	-0.628184	-4.08177	4.48686e-05	0.194164	0.138271	0.890027	0.641698	2.8152	0.00487949	0.000102557	0.986124	0.0336337
Cz	-0.635715	-4.09072	4.31717e-05	2.13105	1.63843	0.101348	0.667966	2.9141	0.00357115	0.000102333	0.791529	0.0326505
F1	-0.470991	-2.88708	0.00389247	1.52616	1.03284	0.30169	0.316767	1.31325	0.189112	0.00479073	0.791529	0.257515
F2	-0.411265	-2.62605	0.00864479	2.17213	1.39182	0.163992	0.273123	1.17607	0.239581	0.00953908	0.791529	0.291306
F3	-0.523507	-3.28577	0.0010188	1.62651	1.22207	0.221696	0.285248	1.20938	0.226532	0.00144895	0.791529	0.284276
F4	-0.5474	-3.53065	0.000415469	0.639592	0.415022	0.67813	0.683647	2.98113	0.00287529	0.000648536	0.902226	0.0306698
F5	-0.505874	-3.14513	0.00166258	0.883699	0.712831	0.475959	0.542533	2.27984	0.0226278	0.00221678	0.899474	0.0689608
F6	-0.556274	-3.63607	0.000277527	0.8228	0.524141	0.600186	0.501179	2.2153	0.0267507	0.000467414	0.899474	0.0744368
F7	-0.522462	-3.48727	0.000489028	-0.00855964	-0.00667221	0.994676	0.611154	2.75537	0.00586785	0.000727856	0.997758	0.0336337
F8	-0.487265	-3.22877	0.00124524	0.195084	0.160316	0.872634	0.456535	2.04478	0.0408899	0.00173251	0.986124	0.0934626
FC1	-0.651108	-3.97131	7.1729e-05	0.219131	0.148409	0.882021	0.724639	2.99276	0.00276806	0.000158299	0.986124	0.0306698
FC2	-0.585953	-3.59294	0.000327758	2.20236	1.60223	0.109121	0.566507	2.35179	0.018693	0.00053786	0.791529	0.0664638
FC3	-0.832374	-5.24643	1.56654e-07	0.461186	0.327031	0.743648	0.784409	3.34724	0.00081771	9.92702e-07	0.916895	0.0174445
FC4	-0.469133	-2.82462	0.00473832	0.968959	0.719009	0.472144	0.524529	2.1342	0.0328382	0.00561578	0.899474	0.078582
FC5	-0.648145	-4.32868	1.50731e-05	0.425653	0.325274	0.744977	0.602797	2.71931	0.00654754	4.38491e-05	0.916895	0.0336337
FC6	-0.650661	-3.89408	9.88941e-05	0.0820096	0.0596793	0.952412	0.843178	3.42004	0.000627379	0.000204168	0.997758	0.0174445
FCz	-0.683461	-4.25877	2.06492e-05	1.99967	1.49653	0.13453	0.608413	2.56695	0.010267	5.50646e-05	0.791529	0.0410679
FT7	-0.472736	-3.14605	0.00165736	0.538021	0.397821	0.690766	0.342311	1.53528	0.124732	0.00221678	0.902226	0.199571
FT8	-0.439185	-2.77801	0.00547438	-0.240177	-0.173938	0.861916	0.536343	2.28783	0.022158	0.00637019	0.986124	0.0689608
Fp1	-0.335796	-2.18426	0.0289544	1.55432	1.12649	0.259973	0.284846	1.25459	0.209641	0.0314082	0.791529	0.26834
Fp2	-0.316001	-1.98568	0.0470822	1.33017	0.935862	0.349355	0.368571	1.56535	0.117516	0.048601	0.798527	0.192846
Fpz	-0.204648	-1.3301	0.183501	1.12283	0.844807	0.398229	0.511633	2.24875	0.0245391	0.183501	0.849555	0.0713865
Fz	-0.471032	-2.90314	0.00369841	1.95031	1.34665	0.178108	0.483845	2.01457	0.0439629	0.00464115	0.791529	0.0970215
Iz	-0.45405	-3.06875	0.00215242	0.836958	0.623446	0.532999	0.101241	0.462438	0.643772	0.00281133	0.899474	0.653991
O1	-0.400442	-2.77152	0.00558463	1.30066	1.15448	0.248315	0.057768	0.270315	0.786921	0.00638244	0.791529	0.786921
O2	-0.585578	-4.26398	2.01729e-05	1.26209	0.998494	0.318052	0.397801	1.95744	0.0503098	5.50646e-05	0.791529	0.10646
Oz	-0.616417	-3.87906	0.000105195	1.8182	1.36462	0.172386	0.176941	0.753128	0.451382	0.000208954	0.791529	0.465942
P1	-0.968356	-6.32239	2.62969e-10	0.708075	0.531558	0.595038	0.418936	1.84951	0.0643988	8.41502e-09	0.899474	0.128798
P10	-0.550332	-3.95117	7.80336e-05	-0.740307	-0.484615	0.627955	0.364811	1.7718	0.0764428	0.000166472	0.899474	0.143892
P2	-0.806201	-5.45989	4.82094e-08	1.81673	1.27646	0.201807	0.27986	1.28101	0.200205	5.14234e-07	0.791529	0.261492
P3	-0.760303	-5.36849	8.02791e-08	0.604358	0.443805	0.657189	0.271017	1.29435	0.19556	7.3398e-07	0.899474	0.260747
P4	-0.739959	-5.23063	1.70621e-07	1.1374	0.858679	0.390528	0.276336	1.32077	0.186592	9.92702e-07	0.849555	0.257515
P5	-0.598085	-4.50394	6.70787e-06	0.994455	0.807594	0.419334	0.187002	0.952079	0.341068	2.25949e-05	0.865722	0.382954
P6	-0.567272	-4.16592	3.11398e-05	0.253616	0.193877	0.846274	0.19572	0.971574	0.331274	7.97178e-05	0.986124	0.378599
P7	-0.562946	-4.12327	3.75039e-05	1.36175	1.37547	0.169003	0.165483	0.817442	0.413686	9.23172e-05	0.791529	0.434031
P8	-0.430647	-3.0302	0.00244704	-0.0277383	-0.0227765	0.981829	0.179149	0.854044	0.393091	0.00313221	0.997758	0.433756
P9	-0.491099	-3.51502	0.000440691	0.529231	0.501807	0.615809	0.4023	1.94685	0.0515668	0.000671529	0.899474	0.10646
PO3	-0.519949	-3.55348	0.000381045	1.16961	0.936324	0.349118	0.179406	0.829951	0.406576	0.000609672	0.798527	0.434031
PO4	-0.641617	-4.53266	5.85799e-06	-0.491421	-0.351822	0.724976	0.575225	2.75042	0.00595718	2.08284e-05	0.916895	0.0336337
PO7	-0.544011	-3.70105	0.000215284	1.7229	1.53956	0.123683	0.178514	0.823304	0.410345	0.000382728	0.791529	0.434031
PO8	-0.558945	-3.7956	0.000147721	-1.64349	-1.15005	0.250135	0.583035	2.68049	0.00735738	0.000270118	0.791529	0.0336337
POz	-0.8767	-5.2899	1.23675e-07	-0.00354134	-0.00281057	0.997758	0.648035	2.64329	0.00821694	9.79208e-07	0.997758	0.0350589
Pz	-0.589208	-3.87323	0.000107742	1.44191	1.07694	0.281519	0.312789	1.39083	0.164292	0.000208954	0.791529	0.23897
T7	-0.606926	-4.73035	2.25648e-06	0.143249	0.114197	0.909083	0.415496	2.18912	0.0285994	9.4241e-06	0.986124	0.076265
T8	-0.608394	-4.4106	1.03619e-05	-0.135638	-0.118836	0.905407	0.287094	1.40881	0.158906	3.31582e-05	0.986124	0.23897
TP7	-0.788301	-5.57867	2.45483e-08	0.728629	0.587131	0.557122	0.520524	2.48795	0.0128561	3.14218e-07	0.899474	0.0483994
TP8	-0.708185	-4.82774	1.39108e-06	0.593024	0.439159	0.660551	0.465948	2.15004	0.0315636	6.84838e-06	0.899474	0.078582
