## Supplementary Table 5 for "Predictive encoding of auditory sequences in the human prefrontal cortex"

### Sheet: Sheet1
Channel	b_Distance	t_Distance	p_Distance	b_Group	t_Group	p_Group	b_Interaction	t_Interaction	p_Interaction	p_Distance_FDR	p_Group_FDR	p_Interaction_FDR
AF3	-0.417395	-2.58058	0.00987102	0.164122	0.105852	0.915701	0.157331	0.625757	0.531482	0.0110832	0.960736	0.819673
AF4	-0.32808	-1.93899	0.0525177	1.49033	0.939159	0.347662	-0.120378	-0.453172	0.65043	0.0544407	0.881878	0.885692
AF7	-0.568677	-3.72522	0.000195723	0.160651	0.113273	0.909815	0.174646	0.735924	0.461786	0.00036842	0.960736	0.819673
AF8	-0.314191	-1.84256	0.0654094	1.46943	0.928255	0.353288	0.0292454	0.109796	0.912572	0.0664476	0.881878	0.989909
AFz	-0.336126	-1.96277	0.0496874	0.795824	0.478711	0.63215	0.0803413	0.301557	0.762993	0.0529999	0.881878	0.904288
C1	-0.807157	-4.94279	7.76765e-07	-0.725065	-0.444972	0.656345	0.215828	0.85502	0.392551	4.14275e-06	0.881878	0.775988
C2	-0.433347	-2.74754	0.00601016	-0.634836	-0.377542	0.705776	-0.180087	-0.73761	0.460761	0.00699364	0.881878	0.819673
C3	-0.763135	-5.04257	4.63601e-07	-1.72284	-0.985334	0.324473	0.390372	1.66674	0.0955833	2.69731e-06	0.881878	0.731515
C4	-0.687222	-4.66487	3.10935e-06	-0.759795	-0.483491	0.628753	0.177261	0.775831	0.437859	1.24374e-05	0.881878	0.819673
C5	-0.487111	-3.57767	0.000347543	-0.530004	-0.317053	0.751207	0.0136928	0.0649511	0.948214	0.0005568	0.883843	0.994167
C6	-0.520194	-3.80771	0.000140706	-0.79041	-0.579134	0.562506	-0.00491932	-0.023239	0.98146	0.000281413	0.881878	0.994167
CP1	-0.944671	-5.81807	6.0499e-09	-1.79744	-1.08682	0.277128	0.372433	1.482	0.138358	8.85372e-08	0.881878	0.731515
CP2	-0.98602	-6.13567	8.65008e-10	-2.72251	-1.77002	0.0767401	0.68228	2.7381	0.00618529	4.38317e-08	0.881878	0.314988
CP3	-0.743369	-4.71775	2.40181e-06	-0.757959	-0.48428	0.628193	0.0888261	0.36479	0.715273	1.02477e-05	0.881878	0.897597
CP4	-0.718324	-4.43535	9.24476e-06	-2.01863	-1.40899	0.158854	0.22761	0.906265	0.364807	2.95832e-05	0.881878	0.775988
CP5	-0.855402	-5.81116	6.30402e-09	0.000760429	0.000567987	0.999547	0.240093	1.054	0.291898	8.85372e-08	0.999547	0.775988
CP6	-0.685543	-4.32735	1.51695e-05	-1.5496	-1.04375	0.296613	0.158391	0.645027	0.518918	4.22108e-05	0.881878	0.819673
CPz	-0.627959	-3.83577	0.000125589	-0.632748	-0.363112	0.716526	-0.0364851	-0.141782	0.887254	0.00025928	0.881878	0.979038
Cz	-0.635251	-3.89314	9.92989e-05	-0.499829	-0.306073	0.759552	0.11997	0.475186	0.63466	0.000219142	0.883843	0.885692
F1	-0.470866	-2.76796	0.00564639	-0.875239	-0.520144	0.602969	0.396081	1.49934	0.133803	0.00681829	0.881878	0.731515
F2	-0.411057	-2.4361	0.0148558	-0.223674	-0.114883	0.908539	0.0900549	0.342954	0.731637	0.0163926	0.960736	0.900476
F3	-0.523182	-3.21854	0.00129066	-0.685282	-0.424476	0.671224	0.162487	0.644795	0.519068	0.00172088	0.881878	0.819673
F4	-0.547175	-3.2977	0.000976645	-1.58288	-0.821046	0.411631	0.146884	0.569814	0.568811	0.00135881	0.881878	0.846602
F5	-0.505512	-3.15787	0.00159179	-0.510224	-0.331113	0.740563	0.152278	0.615987	0.53791	0.00207907	0.883843	0.819673
F6	-0.556145	-3.5494	0.000387059	0.319399	0.17951	0.857539	-0.246051	-1.01483	0.310198	0.000589804	0.960736	0.775988
F7	-0.522249	-3.61679	0.000299065	-0.110767	-0.0788354	0.937164	0.103924	0.465862	0.64132	0.000503689	0.967395	0.885692
F8	-0.48748	-3.25033	0.00115474	0.545657	0.456444	0.648076	0.0846765	0.365117	0.715028	0.00157241	0.881878	0.897597
FC1	-0.650839	-3.84009	0.000123396	-1.00339	-0.570968	0.568028	0.289064	1.10207	0.270447	0.00025928	0.881878	0.775988
FC2	-0.585688	-3.40654	0.00065931	-1.50995	-0.895487	0.370538	0.383717	1.43942	0.150048	0.000981299	0.881878	0.731515
FC3	-0.832049	-5.13322	2.87675e-07	-1.83733	-1.09197	0.274862	0.584788	2.33247	0.0196867	1.84112e-06	0.881878	0.314988
FC4	-0.468843	-2.75678	0.00584302	-1.50504	-0.888495	0.374286	0.00192706	0.00731106	0.994167	0.00692506	0.881878	0.994167
FC5	-0.64807	-4.35139	1.35987e-05	0.581652	0.413739	0.67907	-0.00247748	-0.0107564	0.991418	4.08778e-05	0.881878	0.994167
FC6	-0.650138	-3.7312	0.000191143	-1.57157	-0.888715	0.374168	0.0466356	0.173067	0.862601	0.00036842	0.881878	0.979038
FCz	-0.682815	-4.12338	3.74973e-05	-0.719041	-0.421007	0.673754	0.262618	1.02488	0.305433	9.2301e-05	0.881878	0.775988
FT7	-0.472855	-3.3548	0.000795816	0.949754	0.761303	0.446486	0.0327047	0.14941	0.881231	0.00115755	0.881878	0.979038
FT8	-0.438905	-2.80135	0.00509416	1.5238	0.930227	0.352266	-0.23067	-0.949976	0.342137	0.00626974	0.881878	0.775988
Fp1	-0.335809	-2.09647	0.0360541	0.848416	0.565178	0.57196	0.103218	0.414643	0.678408	0.0391095	0.881878	0.897597
Fp2	-0.315749	-1.93717	0.0527395	0.961967	0.55814	0.576755	0.0792305	0.311471	0.755446	0.0544407	0.881878	0.904288
Fpz	-0.204558	-1.28615	0.198408	2.1975	1.45531	0.145599	-0.0191662	-0.0770906	0.938552	0.198408	0.881878	0.994167
Fz	-0.470842	-2.72787	0.00638045	-0.224201	-0.12904	0.897327	0.340219	1.26541	0.205739	0.00729194	0.960736	0.731515
Iz	-0.454309	-3.31235	0.000926886	0.429374	0.365896	0.714447	0.271989	1.28208	0.199831	0.00131824	0.881878	0.731515
O1	-0.40072	-2.85993	0.00424199	-1.13355	-1.05016	0.293659	0.440494	2.02983	0.0423876	0.00532329	0.881878	0.452135
O2	-0.585669	-4.3442	1.40518e-05	1.76278	1.48003	0.138883	0.0781908	0.374509	0.70803	4.08778e-05	0.881878	0.897597
Oz	-0.616505	-3.9158	9.04247e-05	0.00968634	0.00716673	0.994282	0.361287	1.48404	0.137815	0.000206685	0.999547	0.731515
P1	-0.968321	-6.06204	1.36974e-09	-1.91077	-1.26483	0.205949	0.323311	1.30631	0.191462	4.38317e-08	0.881878	0.731515
P10	-0.550535	-4.01367	6.00119e-05	0.719043	0.523443	0.600672	0.539987	2.54303	0.0109976	0.00014225	0.881878	0.314988
P2	-0.806371	-5.35714	8.55485e-08	-1.04501	-0.719591	0.471786	0.448827	1.92516	0.0542246	9.12518e-07	0.881878	0.495768
P3	-0.760281	-5.21063	1.90185e-07	-1.66508	-1.08417	0.278305	0.206509	0.914177	0.360636	1.35243e-06	0.881878	0.775988
P4	-0.739915	-5.24667	1.56553e-07	-0.863416	-0.613379	0.539633	0.513794	2.35395	0.0185851	1.25242e-06	0.881878	0.314988
P5	-0.598029	-4.60301	4.19147e-06	-0.863947	-0.630857	0.528142	0.248091	1.23339	0.217444	1.57796e-05	0.881878	0.732443
P6	-0.567539	-4.19609	2.72809e-05	-1.34932	-1.10333	0.269896	0.131614	0.629387	0.529103	6.98391e-05	0.881878	0.819673
P7	-0.562453	-4.44732	8.74455e-06	-1.06167	-0.88378	0.376826	0.43437	2.21865	0.0265227	2.94553e-05	0.881878	0.33949
P8	-0.430504	-3.13299	0.00173299	-1.12346	-0.855194	0.392455	0.280939	1.32302	0.185846	0.00221823	0.881878	0.731515
P9	-0.491055	-3.68506	0.000229294	0.390292	0.363171	0.716481	0.269361	1.3066	0.191363	0.000407634	0.881878	0.731515
PO3	-0.519746	-3.55762	0.000375159	-1.16006	-0.811355	0.417172	0.19033	0.841429	0.400119	0.000585614	0.881878	0.775988
PO4	-0.641483	-4.25451	2.10524e-05	-0.936931	-0.535437	0.592354	0.250364	1.06991	0.284673	5.61398e-05	0.881878	0.775988
PO7	-0.544067	-3.57733	0.000348	-0.483501	-0.422518	0.672652	0.203607	0.866031	0.386484	0.0005568	0.881878	0.775988
PO8	-0.558789	-3.62992	0.000284265	-1.59833	-0.929541	0.352621	0.119635	0.502257	0.615493	0.000491702	0.881878	0.885692
POz	-0.876731	-5.30208	1.15795e-07	-0.799281	-0.612897	0.539952	0.294214	1.15133	0.249612	1.05869e-06	0.881878	0.775988
Pz	-0.589128	-3.69419	0.000221215	-0.262267	-0.168121	0.86649	-0.173304	-0.701196	0.48319	0.000404507	0.960736	0.819673
T7	-0.606903	-4.82907	1.38248e-06	0.583671	0.440872	0.659311	0.192384	0.989213	0.322572	6.48767e-06	0.881878	0.775988
T8	-0.608469	-4.45543	8.42087e-06	-0.523572	-0.378066	0.705386	0.0408835	0.193491	0.846577	2.94553e-05	0.881878	0.979038
TP7	-0.788122	-5.79559	6.91697e-09	1.02179	0.745056	0.456247	0.19383	0.920981	0.357072	8.85372e-08	0.881878	0.775988
TP8	-0.708016	-4.82385	1.41918e-06	-1.05275	-0.648363	0.516758	0.359568	1.58047	0.114016	6.48767e-06	0.881878	0.731515
