## Supplementary Table 6 for "Predictive encoding of auditory sequences in the human prefrontal cortex"

### Sheet: Sheet1
Channel	b_Distance	t_Distance	p_Distance	b_Group	t_Group	p_Group	b_Interaction	t_Interaction	p_Interaction	p_Distance_FDR	p_Group_FDR	p_Interaction_FDR
AF3	-0.259906	-1.29795	0.194322	1.25982	0.892672	0.372046	0.217929	0.802066	0.422526	0.245295	0.603137	0.684827
AF4	-0.448331	-2.04219	0.0411485	-0.71586	-0.455802	0.648538	0.403154	1.36279	0.172966	0.0735525	0.864718	0.494069
AF7	-0.395201	-2.03993	0.0413733	-0.191127	-0.162266	0.871099	0.494791	1.8816	0.0599071	0.0735525	0.929172	0.303664
AF8	-0.284891	-1.29462	0.195469	-0.646975	-0.427871	0.66875	0.303491	1.02088	0.307327	0.245295	0.87347	0.561969
AFz	-0.255593	-1.1821	0.237182	0.769227	0.498425	0.618191	0.256042	0.873999	0.382132	0.281104	0.849451	0.64359
C1	-0.591191	-3.04143	0.00235819	2.23713	1.46101	0.144031	0.313545	1.1866	0.235401	0.0116096	0.406313	0.502189
C2	-0.613483	-3.18314	0.00145953	2.91679	1.87913	0.0602445	0.529713	2.02576	0.0428049	0.00849178	0.406313	0.303664
C3	-0.372657	-2.04487	0.0408835	2.41508	1.66776	0.0953809	0.185063	0.747101	0.455013	0.0735525	0.406313	0.686087
C4	-0.510069	-2.77068	0.00560012	1.54636	1.05112	0.293216	0.56062	2.24131	0.025019	0.0188636	0.586433	0.266869
C5	-0.473522	-2.72793	0.00637981	1.2104	0.947489	0.343403	0.231052	0.977856	0.32816	0.0204154	0.600205	0.583395
C6	-0.524975	-2.89183	0.00383497	1.36754	0.942834	0.345779	0.367617	1.48681	0.137083	0.0150781	0.600205	0.48483
CP1	-0.572026	-2.96052	0.00307549	3.19466	2.08123	0.0374274	-0.031022	-0.11819	0.905918	0.0140594	0.406313	0.931909
CP2	-0.303713	-1.61008	0.107399	4.89939	3.31871	0.00090625	-0.0546835	-0.21355	0.830901	0.152745	0.058	0.871765
CP3	-0.654477	-3.33673	0.000849521	2.14225	1.4899	0.136269	0.336823	1.26029	0.207584	0.00746572	0.406313	0.494069
CP4	-0.490619	-2.55559	0.0106096	3.90504	2.92002	0.00350466	0.155633	0.597611	0.550107	0.0271605	0.112149	0.704137
CP5	-0.615382	-3.39216	0.000695011	1.18703	0.922326	0.356371	0.229522	0.929897	0.352438	0.00741345	0.600205	0.609622
CP6	-0.527032	-2.70132	0.00691333	3.38039	2.24532	0.0247602	0.0968597	0.365327	0.714872	0.0210692	0.406313	0.816996
CPz	-0.664414	-3.21996	0.00128458	0.82813	0.490459	0.623816	0.677919	2.44096	0.0146588	0.00822134	0.849451	0.218486
Cz	-0.515218	-2.60122	0.00929732	2.63237	1.68241	0.0925085	0.547461	2.03582	0.0417837	0.0258708	0.406313	0.303664
F1	-0.074655	-0.348343	0.727587	2.40249	1.48284	0.138135	-0.0795785	-0.273715	0.784307	0.751057	0.406313	0.841769
F2	-0.320974	-1.54607	0.122107	2.39648	1.25366	0.209983	0.182832	0.648657	0.516569	0.169888	0.496115	0.689912
F3	-0.360535	-1.76534	0.0775246	2.31326	1.55034	0.12108	0.122211	0.440057	0.659902	0.113592	0.406313	0.794851
F4	-0.400442	-1.94944	0.0512595	2.22222	1.19619	0.231638	0.536685	1.92596	0.054126	0.0886651	0.511201	0.303664
F5	-0.353329	-1.78564	0.0741748	1.39379	1.01791	0.308735	0.389914	1.44542	0.148357	0.113028	0.598758	0.48483
F6	-0.802511	-4.11288	3.92605e-05	0.501558	0.303267	0.76169	0.747372	2.81523	0.00487988	0.00251267	0.891339	0.144759
F7	-0.418513	-2.32484	0.0200921	0.101038	0.0793003	0.936795	0.507034	2.06553	0.0388881	0.0459249	0.951664	0.303664
F8	-0.402768	-2.07525	0.0379787	-0.352269	-0.280047	0.779445	0.372197	1.40822	0.159085	0.0735525	0.891339	0.48483
FC1	-0.361758	-1.76196	0.0780943	1.22359	0.737791	0.460652	0.435286	1.56014	0.118745	0.113592	0.685621	0.447039
FC2	-0.201932	-0.972463	0.330834	3.71225	2.12546	0.0335631	0.182412	0.64732	0.517434	0.365058	0.406313	0.689912
FC3	-0.24717	-1.24383	0.213579	2.2996	1.43128	0.152367	0.199201	0.737276	0.460965	0.262867	0.406313	0.686087
FC4	-0.466875	-2.18501	0.0289022	2.474	1.52717	0.126738	0.522263	1.79771	0.072241	0.0637842	0.406313	0.308228
FC5	-0.650623	-3.49402	0.000477021	-0.156135	-0.109843	0.912535	0.605206	2.38545	0.0170692	0.00741345	0.941972	0.218486
FC6	-0.603651	-2.78935	0.00528745	1.65215	0.929983	0.352393	0.796074	2.70753	0.00678559	0.0187998	0.600205	0.144759
FCz	-0.420094	-2.075	0.0380014	2.72056	1.66848	0.0952398	0.345067	1.25409	0.209826	0.0735525	0.406313	0.494069
FT7	-0.440145	-2.35209	0.0186796	-0.412309	-0.281179	0.778577	0.309686	1.21633	0.223875	0.0442775	0.891339	0.494069
FT8	-0.66992	-3.31051	0.000933216	-1.76587	-1.13009	0.258454	0.767075	2.78299	0.00539214	0.00746572	0.551369	0.144759
Fp1	-0.232772	-1.18733	0.235116	0.707577	0.556196	0.578084	0.181174	0.682288	0.495067	0.281104	0.84085	0.689912
Fp2	-0.23696	-1.1477	0.251109	0.368453	0.217332	0.827952	0.28953	1.03711	0.299702	0.292199	0.899856	0.561969
Fpz	-0.223658	-1.11616	0.264369	-1.07111	-0.804013	0.421401	0.530122	1.95991	0.0500228	0.302137	0.657797	0.303664
Fz	-0.130439	-0.605601	0.544788	2.17581	1.32522	0.185115	0.143227	0.49087	0.623525	0.571581	0.463759	0.782463
Iz	-0.182354	-1.07421	0.282742	0.407327	0.284543	0.775997	-0.170453	-0.73741	0.460883	0.317464	0.891339	0.686087
O1	0.0397489	0.22345	0.823188	2.43508	1.77948	0.0751788	-0.382515	-1.58133	0.113821	0.836254	0.406313	0.447039
O2	-0.50754	-2.90025	0.00373343	-0.498207	-0.384581	0.700553	0.319913	1.34369	0.179066	0.0150781	0.891339	0.494069
Oz	-0.255187	-1.35066	0.176821	1.8081	1.31537	0.188402	-0.184252	-0.716504	0.47369	0.235761	0.463759	0.689003
P1	-0.644949	-3.39437	0.000689443	2.61896	1.79542	0.0726043	0.0955303	0.3699	0.711462	0.00741345	0.406313	0.816996
P10	-0.0106565	-0.0656777	0.947635	-1.45905	-0.883534	0.37696	-0.174862	-0.792609	0.428017	0.947635	0.603137	0.684827
P2	-0.357526	-1.93735	0.0527189	2.85847	1.95196	0.05096	-0.168734	-0.672235	0.501443	0.0887898	0.406313	0.689912
P3	-0.553711	-3.12658	0.00177151	2.26933	1.61282	0.106803	0.0643941	0.267408	0.789158	0.00944805	0.406313	0.841769
P4	-0.226128	-1.33123	0.183133	1.99967	1.43132	0.152357	-0.237387	-1.02723	0.304325	0.239194	0.406313	0.561969
P5	-0.350007	-2.15395	0.0312578	1.85795	1.44867	0.147448	-0.0610847	-0.276358	0.782276	0.0666833	0.406313	0.841769
P6	-0.435871	-2.55633	0.0105868	1.59845	1.23446	0.21705	0.0643176	0.276972	0.781805	0.0271605	0.496115	0.841769
P7	-0.128172	-0.792904	0.427845	2.42636	1.92727	0.0539621	-0.269568	-1.22332	0.221227	0.456368	0.406313	0.494069
P8	-0.149541	-0.87662	0.380705	1.09684	0.770946	0.44075	-0.101993	-0.439693	0.660165	0.412968	0.671618	0.794851
P9	-0.221697	-1.3879	0.165186	0.139133	0.122618	0.902411	0.132887	0.611265	0.541032	0.224934	0.941972	0.704137
PO3	-0.329396	-1.81319	0.0698204	2.33025	1.57746	0.114709	-0.0111388	-0.0451246	0.964009	0.108988	0.406313	0.964009
PO4	-0.39094	-2.11897	0.0341078	0.445644	0.26132	0.793849	0.324542	1.2969	0.194682	0.070416	0.891339	0.494069
PO7	-0.340509	-1.92144	0.0546932	2.20635	1.75476	0.0793186	-0.0249888	-0.103776	0.917348	0.089753	0.406313	0.931909
PO8	-0.439253	-2.39641	0.0165674	-0.0450905	-0.0219265	0.982507	0.463402	1.85999	0.0629045	0.0407812	0.982507	0.303664
POz	-0.582578	-2.87815	0.00400512	0.795839	0.535485	0.592322	0.353866	1.28328	0.199413	0.0150781	0.842413	0.494069
Pz	-0.762368	-3.91244	9.17254e-05	1.70493	1.08909	0.276131	0.485943	1.83565	0.0664264	0.00293521	0.570076	0.303664
T7	-0.414569	-2.64199	0.00824952	-0.440552	-0.308296	0.757861	0.223139	1.04492	0.296074	0.0239986	0.891339	0.561969
T8	-0.567475	-3.22357	0.00126842	0.387491	0.267657	0.788966	0.246137	1.0284	0.303778	0.00822134	0.891339	0.561969
TP7	-0.59449	-3.50137	0.000464061	-0.29369	-0.215275	0.829555	0.326719	1.41306	0.157656	0.00741345	0.899856	0.48483
TP8	-0.348432	-1.89586	0.0579955	1.64535	0.936806	0.348872	0.106106	0.425256	0.670656	0.0927928	0.600205	0.794851
